# Immunodominance Hierarchy of Endogenous BBN963 Bladder Cancer Antigens Remains Stable Under Anti-PD1 and Anti-CTLA4 Immunotherapy

**DOI:** 10.64898/2026.05.20.726664

**Authors:** Misha S. Fini, Jessica R. Alley, Steven P. Vensko, Dhuvarakesh Karthikeyan, Jin Seok Lee, Jason A. Garness, Emily Paul, Alex M. Jaeger, Nilu Goonetilleke, William Y. Kim, Benjamin G. Vincent

**Affiliations:** Department of Microbiology and Immunology, UNC Chapel Hill School of Medicine, Chapel Hill, NC, USA, 27514; Lineberger Comprehensive Cancer Center, UNC Chapel Hill School of Medicine, Chapel Hill, NC, USA, 27514; Department of Bioinformatics and Computational Biology, UNC Chapel Hill School of Medicine, Chapel Hill, NC, USA, 27514; Department of Genetics, UNC Chapel Hill School of Medicine, Chapel Hill, NC, USA, 27514; Department of Pharmacology, UNC Chapel Hill School of Medicine, Chapel Hill, NC, USA, 27514; Department of Medicine, UNC Chapel Hill School of Medicine, Chapel Hill, NC, USA, 27514; Department of Molecular Oncology, Moffitt Cancer Center, Tampa, FL, USA, 33612

## Abstract

Immune checkpoint inhibition (ICI) is clinically active against multiple cancers, including urothelial cancer at the non-muscle invasive, muscle-invasive, and metastatic stages. Despite this, large numbers of patients experience disease progression and relapse after treatment with ICI-containing regimens. Tumor antigen-specific T cells are critical to ICI response, however few studies have evaluated the breadth and magnitude of tumor antigen-specific T cell responses with ICI therapy. In this study, we mapped the tumor antigen immunodominance hierarchy in the BBN963 model of murine basal-like bladder cancer for endogenous tumor neoantigens expressed physiologically. We used a high-throughput matrixed ELISpot assay to detect CD8^+^ T cell responses to predicted BBN963 tumor antigens derived from multiple mutational genomic sources. We found CD8+ T cell responses were directed against a subset of tumor antigens forming a stable and reproducible immunodominance hierarchy across individual mice. Treatment with anti-PD-1 or anti-CTLA-4 did not substantially reshape this hierarchy or broadly shift dominant responses to previously defined subdominant epitopes. Predicted peptide MHC binding stability and affinity was associated with antigen immunogenicity. Cancer-testis antigens, endogenous retroviral antigens, and SNV-derived tumor antigens that were immunogenic were found across tumor subclones. By diversifying the immunogenic antigen repertoire beyond SNVs, we achieved nearly 100% tumor subclone coverage, suggesting that broader antigen selection could help immunotherapy target more tumor subclones. In conclusion, this study supports the stability of the immunodominance hierarchy under ICI therapy and a role for broadening antigen discovery to multiple expressional sources in immunotherapy design.
