## Supplementary material for "Immunodominance Hierarchy of Endogenous BBN963 Bladder Cancer Antigens Remains Stable Under Anti-PD1 and Anti-CTLA4 Immunotherapy": DFR2x Analysis

### Sheet: Nontreated Input
id	day	antigen	a1	a2	a3	a4	a5	a6
1	1	x1	35	15	75
1	1	x2	25	15	-5
1	1	x3	5	255	25
1	1	x4	35	5	205
1	1	x5	5	5	15
1	1	x6	125	195	215
1	1	x7	595	775	785
1	1	x8	235	25	75
1	1	x9	1135	1065	1145
1	1	x10	1395	1205	1475
1	1	x11	1615	1335	1585
1	1	x12	105	115	245
1	1	x13	835	805	975
1	1	x14	325	355	395
1	1	x15	235	205	195
1	1	x16	215	235	235
1	1	x17	765	1005	1015
1	1	x18	345	485	375
1	1	x19	335	355	365
1	1	negctl	20	10	0	0	0	0
Antigen	Label
YNLRYRYTL	x1
VLYRQLLL	x2
SLHRLTHL	x3
SIYREFERL	x4
RSPWFTTL	x5
KGYHPLKPM	x6
IVYVPHIHL	x7
KGYTWGLRL	x8
IAPENALELLM	x9
IAPENALELL	x10
IAPENALEL	x11
ILYGAPPPL	x12
FSFVRITAL	x13
GSFGVVYHAKL	x14
AIYRLPTL	x15
FQLENLYAV	x16
FPIAPENALEL	x17
FGVVYHAKL	x18
ANYSLESYV	x19
DMSO	negctl

### Sheet: Nontreated Output
id	day	antigen	a1	a2	a3	c1	c2	c3	c4	c5	c6	DFR(eq) adjp	DFR(eq) response	DFR(2x) adjp	DFR(2x) response
1	1	x1	35	15	75	20	10	0	0	0	0	0.04762	1	0.05	1
1	1	x2	25	15	-5	20	10	0	0	0	0	0.33333	0	0.05	1
1	1	x3	5	255	25	20	10	0	0	0	0	0.04762	1	0.05	1
1	1	x4	35	5	205	20	10	0	0	0	0	0.04762	1	0.05	1
1	1	x5	5	5	15	20	10	0	0	0	0	0.34524	0	0.144	0
1	1	x6	125	195	215	20	10	0	0	0	0	0.0119	1	0	1
1	1	x7	595	775	785	20	10	0	0	0	0	0.0119	1	0	1
1	1	x8	235	25	75	20	10	0	0	0	0	0.0119	1	0.003	1
1	1	x9	1135	1065	1145	20	10	0	0	0	0	0.0119	1	0	1
1	1	x10	1395	1205	1475	20	10	0	0	0	0	0.0119	1	0	1
1	1	x11	1615	1335	1585	20	10	0	0	0	0	0.0119	1	0	1
1	1	x12	105	115	245	20	10	0	0	0	0	0.0119	1	0	1
1	1	x13	835	805	975	20	10	0	0	0	0	0.0119	1	0	1
1	1	x14	325	355	395	20	10	0	0	0	0	0.0119	1	0	1
1	1	x15	235	205	195	20	10	0	0	0	0	0.0119	1	0	1
1	1	x16	215	235	235	20	10	0	0	0	0	0.0119	1	0	1
1	1	x17	765	1005	1015	20	10	0	0	0	0	0.0119	1	0	1
1	1	x18	345	485	375	20	10	0	0	0	0	0.0119	1	0	1
1	1	x19	335	355	365	20	10	0	0	0	0	0.0119	1	0	1

### Sheet: PD1 Input
id	day	antigen	a1	a2	a3	a4	a5	a6
1	1	x1	0	0	0
1	1	x2	730	320	230
1	1	x3	3150	3050	3060
1	1	x4	3920	4480	4520
1	1	x5	3670	3850	3710
1	1	x6	3190	3940	3790
1	1	x7	2260	110	170
1	1	x8	3010	2330	3200
1	1	x9	1670	1330	1840
1	1	x10	1670	2020	2130
1	1	x11	450	570	610
1	1	x12	3000	3340	2640
1	1	x13	600	900	810
1	1	x14	1385	1260	1260
1	1	x15	3670	4140	3770
1	1	x16	2530	2070	2950
1	1	x17	1590	1520	1620
1	1	x18	0	0	0
1	1	negctl	20	0	10	20	10	30
Antigen	label
SIPTYKNL	x1
KGYHPLKPM	x2
IVYVPHIHL	x3
IAPENALELLM	x4
IAPENALELL	x5
IAPENALEL	x6
FSIHLPSL	x7
FSFVRITAL	x8
HAFLIFPAI	x9
GSFGVVYHAKL	x10
GSADNVTAM	x11
AIYRLPTL	x12
AFLIFPAI	x13
FQLENLYAV	x14
FPIAPENALEL	x15
FGVVYHAKL	x16
ERKHFTYFSSL	x17
ASFGEFTDKL	x18
DMSO	negctl

### Sheet: PD1 Output
id	day	antigen	a1	a2	a3	c1	c2	c3	c4	c5	c6	DFR(eq) adjp	DFR(eq) response	DFR(2x) adjp	DFR(2x) response
1	1	x1	0	0	0	20	0	10	20	10	30	1	0	1	0
1	1	x2	730	320	230	20	0	10	20	10	30	0.0119	1	0.001	1
1	1	x3	3150	3050	3060	20	0	10	20	10	30	0.0119	1	0	1
1	1	x4	3920	4480	4520	20	0	10	20	10	30	0.0119	1	0	1
1	1	x5	3670	3850	3710	20	0	10	20	10	30	0.0119	1	0	1
1	1	x6	3190	3940	3790	20	0	10	20	10	30	0.0119	1	0	1
1	1	x7	2260	110	170	20	0	10	20	10	30	0.0119	1	0.001	1
1	1	x8	3010	2330	3200	20	0	10	20	10	30	0.0119	1	0	1
1	1	x9	1670	1330	1840	20	0	10	20	10	30	0.0119	1	0	1
1	1	x10	1670	2020	2130	20	0	10	20	10	30	0.0119	1	0	1
1	1	x11	450	570	610	20	0	10	20	10	30	0.0119	1	0	1
1	1	x12	3000	3340	2640	20	0	10	20	10	30	0.0119	1	0	1
1	1	x13	600	900	810	20	0	10	20	10	30	0.0119	1	0	1
1	1	x14	1385	1260	1260	20	0	10	20	10	30	0.0119	1	0	1
1	1	x15	3670	4140	3770	20	0	10	20	10	30	0.0119	1	0	1
1	1	x16	2530	2070	2950	20	0	10	20	10	30	0.0119	1	0	1
1	1	x17	1590	1520	1620	20	0	10	20	10	30	0.0119	1	0	1
1	1	x18	0	0	0	20	0	10	20	10	30	1	0	1	0

### Sheet: CTLA4 Input
id	day	antigen	a1	a2	a3	a4	a5	a6
1	1	x1	60	70	50
1	1	x2	280	300	220
1	1	x3	1820	2090	1820
1	1	x4	2250	2030	2330
1	1	x5	2050	2390	2290
1	1	x6	1990	2470	2350
1	1	x7	1560	1550	1700
1	1	x8	1680	1570	1650
1	1	x9	1290	1670	1840
1	1	x10	1260	1160	1280
1	1	x11	350	320	350
1	1	x12	1580	1660	1870
1	1	x13	460	470	1820
1	1	x14	850	1000	980
1	1	x15	2270	2140	2390
1	1	x16	1290	1080	1320
1	1	x17	1050	870	790
1	1	negctl	0	0	0	30	20	0
Labeling
antigen	label
STLYVPRL	x1
KGYHPLKPM	x2
IVYVPHIHL	x3
IAPENALELLM	x4
IAPENALELL	x5
IAPENALEL	x6
FSIHLPSL	x7
FSFVRITAL	x8
HAFLIFPAI	x9
GSFGVVYHAKL	x10
GSADNVTAM	x11
AIYRLPTL	x12
AFLIFPAI	x13
FQLENLYAV	x14
FPIAPENALEL	x15
FGVVYHAKL	x16
ERKHFTYFSSL	x17
DMSO	negctl

### Sheet: CTLA4 Output
id	day	antigen	a1	a2	a3	c1	c2	c3	c4	c5	c6	DFR(eq) adjp	DFR(eq) response	DFR(2x) adjp	DFR(2x) response
1	1	x1	60	70	50	0	0	0	30	20	0	0.0119	1	0	1
1	1	x2	280	300	220	0	0	0	30	20	0	0.0119	1	0	1
1	1	x3	1820	2090	1820	0	0	0	30	20	0	0.0119	1	0	1
1	1	x4	2250	2030	2330	0	0	0	30	20	0	0.0119	1	0	1
1	1	x5	2050	2390	2290	0	0	0	30	20	0	0.0119	1	0	1
1	1	x6	1990	2470	2350	0	0	0	30	20	0	0.0119	1	0	1
1	1	x7	1560	1550	1700	0	0	0	30	20	0	0.0119	1	0	1
1	1	x8	1680	1570	1650	0	0	0	30	20	0	0.0119	1	0	1
1	1	x9	1290	1670	1840	0	0	0	30	20	0	0.0119	1	0	1
1	1	x10	1260	1160	1280	0	0	0	30	20	0	0.0119	1	0	1
1	1	x11	350	320	350	0	0	0	30	20	0	0.0119	1	0	1
1	1	x12	1580	1660	1870	0	0	0	30	20	0	0.0119	1	0	1
1	1	x13	460	470	1820	0	0	0	30	20	0	0.0119	1	0	1
1	1	x14	850	1000	980	0	0	0	30	20	0	0.0119	1	0	1
1	1	x15	2270	2140	2390	0	0	0	30	20	0	0.0119	1	0	1
1	1	x16	1290	1080	1320	0	0	0	30	20	0	0.0119	1	0	1
1	1	x17	1050	870	790	0	0	0	30	20	0	0.0119	1	0	1
